# Optimized LC-MS method for simultaneous polyamine profiling and ADC/ODC activity quantification and evidence that ADCs are indispensable for flower development in tomato

**DOI:** 10.1101/2025.07.09.663906

**Authors:** Erin Samantha Ritchie, Edda von-Roepenack-Lahaye, Dennis Perrett, Dousheng Wu, Thomas Lahaye

**Affiliations:** University of Tübingen, ZMBP - General Genetics, Auf der Morgenstelle 32, 72076 Tuebingen, Germany; University of Tübingen, ZMBP – Central Facilities, Auf der Morgenstelle 32, 72076 Tuebingen, Germany; Hunan Key Laboratory of Plant Functional Genomics and Developmental Regulation, College of Biology, Hunan University, Changsha 410082, China

## Abstract

Polyamines (PAs) are essential for plant development and stress responses, requiring tight homeostatic regulation. Many PA enzymes are regulated post-transcriptionally, making traditional transcript-based methods ineffective in determining their abundance, highlighting the need for alternative approaches to study PA homeostasis. Here, we refined a liquid chromatography-mass spectrometry (LC-MS) based method to simultaneously quantify activities of two key PA synthesizing enzymes – arginine decarboxylase (ADC) and ornithine decarboxylase (ODC) – from plant tissues using stable isotope substrates. By optimizing substrate concentrations, we increased assay sensitivity >10-fold in tomato leaf tissue. We further adapted this protocol for *Nicotiana benthamiana*, a model plant widely used for transient recombinant protein expression. Expression of epitope-tagged ADCs in this system revealed a direct correlation between protein abundance and enzymatic activity, demonstrating that ADC activity can infer its protein abundance in native tissues. Proof-of-principle experiments with the *N. benthamiana* expression system, confirm substrate specificity of tomato ADC and ODC enzymes and essential catalytic residues of tomato ADCs. Beyond enzymatic activities, our LCMS-based method also permits quantification of 11 PA network metabolite concentrations from the same LCMS sample. Visualizing this data as a heatmap pathway diagram, alongside ADC/ODC activities provides a comprehensive overview of PA metabolism in plant tissues. We also studied tomato CRISPR-Cas9-induced mutants deficient in ADC or ODC, complemented by phenotypic analysis. LC-MS analysis of an *adc1/adc2* double mutant – an embryo lethal genotype in Arabidopsis – had no detectable agmatine, the product of ADCs. Additionally, despite a reduction in putrescine, no impact on the downstream PAs, spermidine and spermine, was found. The *adc1/adc2* double mutant showed severe developmental abnormalities, including complete flower loss, demonstrating the indispensable role of ADCs in flower development. In summary, our optimized LC-MS approach for simultaneous quantification of ADC/ODC enzyme activity and PA-pathway metabolites, the ability to transiently express and functionally analyze recombinant ADC/ODC proteins *in planta*, and a collection of tomato CRISPR mutants deficient in these enzymes collectively establish a versatile new experimental toolkit to dissect PA homeostasis and PA-dependent developmental processes in plants.
