## Supplementary Data for "Optimized LC-MS method for simultaneous polyamine profiling and ADC/ODC activity quantification and evidence that ADCs are indispensable for flower development in tomato"

### Sheet: Fig.2
Sample name	ADCactivity_nmol_gFW_D5Trp	C13.Putrescine_arg6__nmol_gFW_D5Trp	ODCactivity_nmol_gFW_D5Trp	C13.arginine__nmol_gFW_D5Trp
RT_50_SN	0.21505	1e-05	0.0529022
RT_50_SN	0.0896349	0.0036773	0.0508269
RT_50_SN	0.129368	1e-05	0.0838839
RT_50_SN	0.0691036	1e-05	0.0613907
RT_50_SN	0.114081	1e-05	0.0655746
RT_50_SN	0.156431	0.0126082	0.0472262
CT_50_SN	0.822497	1e-05	0.0274092	380.754
CT_50_SN	0.592718	1e-05	0.0504862	356.483
CT_50_SN	0.289194	1e-05	0.0399668	426.237
CT_50_SN	0.874477	0.00942145	0.0703861	260.603
CT_50_SN	1.28189	1e-05	0.0320835	498.593
CT_50_SN	0.679343	1e-05	0.0257269	386.522
RT_500_SN	2.7578	0.00924193	0.0700093
RT_500_SN	0.443001	0.00706819	0.0963074
RT_500_SN	0.937452	0.0104223	0.0431354
RT_500_SN	0.508845	0.00724323	0.0489256
RT_500_SN	0.850236	0.011072	0.0356076
RT_500_SN	1.02064	0.00702971	0.127379
CT_500_SN	3.34604	0.0219369	0.0525137	6321.06
CT_500_SN	10.2438	0.055637	0.0748767	3686.88
CT_500_SN	2.13107	0.0130131	0.031801	4006.47
CT_500_SN	7.07019	0.0459451	0.0655488	5325.03
CT_500_SN	8.02341	0.0805137	0.0877823	4328.61
CT_500_SN	4.57359	0.0364668	0.0709212	3635.52
RT_50_WE	0.158493	1e-05	0.120998
RT_50_WE	0.0455028	1e-05	0.136451
RT_50_WE	0.0829842	1e-05	0.144284
RT_50_WE	0.032774	1e-05	0.138273
RT_50_WE	0.0430764	1e-05	0.120639
RT_50_WE	0.0546993	0.00513547	0.0854628
CT_50_WE	0.280477	0.00349603	0.124574	310.377
CT_50_WE	0.273181	1e-05	0.108401	142.714
CT_50_WE	0.199618	1e-05	0.110448	263.218
CT_50_WE	0.361766	0.00532939	0.0817705	165.152
CT_50_WE	0.478039	0.00424017	0.102969	164.497
CT_50_WE	0.295304	1e-05	0.0952786	196.433
RT_500_WE	1.91347	0.0113027	0.15076
RT_500_WE	0.311254	0.000864595	0.0498943
RT_500_WE	0.297389	0.00702073	0.0657367
RT_500_WE	0.516812	0.00110424	0.146447
RT_500_WE	0.340892	0.00596058	0.110409
RT_500_WE	1.30257	0.00509455	0.144288
CT_500_WE	2.97954	0.0130323	0.0822212	4383.46
CT_500_WE	4.79967	0.0281654	0.12382	3767.36
CT_500_WE	1.265	0.00476739	0.0759194	3778.46
CT_500_WE	3.52796	0.0322075	0.126981	4555.06
CT_500_WE	4.57368	0.0269203	0.256258	4428.8
CT_500_WE	5.08683	0.0303879	0.179531	3198.39

### Sheet: Fig.3
Sample name	Agmatine_nmol_gFW_D5Trp	Putrescine_nmol_gFW_D5Trp	Ornithine_nmol_gFW_D5Trp	Acetylputrescine_nmol_gFW_D5Trp	Arginine_nmol_gFW_D5Trp	Spermidine_nmol_gFW_D5Trp	Spermine_nmol_gFW_D5Trp	Citrulline_nmol_gFW_D5Trp	Glutamine_nmol_gFW_D5Trp	Cadaverdine_nmol_gFW_D5Trp
RT_50_SN	0.1794	6.25649	0.990978	1.55133	37.2786	33.1708	3.98641	4.46026	201.105	0.0870575
RT_50_SN	0.238469	5.45388	2.07557	2.3459	224.386	43.3494	8.79639	1.38987	245.786	0.0769423
RT_50_SN	0.326236	4.87615	1.22789	2.77083	200.284	37.1152	8.11637	1.31957	291.175	0.103123
RT_50_SN	0.343141	11.5374	4.49432	4.87677	495.766	50.8467	12.8004	2.7717	353.399	0.164758
RT_50_SN	0.173556	11.4844	1.07453	2.83238	125.812	45.1984	8.09418	2.09018	284.397	0.124446
RT_50_SN	0.453195	15.0493	1.41059	3.77454	208.355	54.0548	6.31003	2.2224	260.287	0.167449
CT_50_SN	0.136159	26.6993	3.46081	2.14415	10.8206	41.7349	5.15461	8.40755	61.858	0.0704527
CT_50_SN	0.112394	21.2425	5.68495	1.95104	8.47816	37.3014	5.37808	17.792	143.883	0.0409705
CT_50_SN	0.250431	13.8959	1.05012	2.65232	51.9539	30.6813	6.55444	2.5631	35.9847	0.0955062
CT_50_SN	0.13042	16.9517	10.7285	1.15787	9.20745	51.9539	4.11848	17.161	209.563	0.0143914
CT_50_SN	0.291435	33.5304	7.12966	3.32016	16.7323	65.41	6.4259	11.7449	80.7388	0.044983
CT_50_SN	0.146747	24.7098	1.0715	2.00594	13.6032	28.9142	6.82063	2.30491	16.3768	0.0648478
RT_500_SN	0.350697	6.61067	2.01395	1.57166	76.8092	30.0496	6.58702	3.97761	267.19	0.167714
RT_500_SN	0.208134	12.2324	4.76451	5.01425	274.186	56.7086	6.02361	2.8254	375.687	0.180807
RT_500_SN	0.342498	6.26319	3.36561	2.84798	215.921	55.2342	9.10907	1.88194	246.52	0.112928
RT_500_SN	0.122011	12.91	2.37306	2.12959	70.9399	33.1006	6.28245	4.87062	216.914	0.111695
RT_500_SN	0.232421	4.75477	1.11468	2.49667	157.917	47.4155	6.9732	1.98321	242.166	0.117175
RT_500_SN	0.211139	6.0345	1.19375	1.55733	81.0309	48.1656	8.72354	1.70716	251.955	0.104231
CT_500_SN	0.371807	13.6987	6.15774	1.34756	30.0803	39.0994	3.72309	35.847	469.428	0.036917
CT_500_SN	0.404281	32.9338	11.5652	2.00539	26.9276	59.868	4.56401	32.3992	307.433	0.0390932
CT_500_SN	0.183888	30.2045	1.63834	3.34812	25.6812	32.6978	5.68614	4.09884	74.4939	0.076334
CT_500_SN	0.284581	27.4385	3.32565	2.64245	19.5483	26.3026	4.80895	20.2591	238.545	0.0593109
CT_500_SN	0.199747	40.2778	13.3211	2.1023	11.0567	75.202	7.37343	22.6789	124.898	0.0331533
CT_500_SN	0.609447	33.4665	4.93399	4.03269	13.0134	58.8225	6.43962	15.4578	133.612	0.0720771
RT_50_WE	0.161836	5.92063	1.48818	1.47169	31.2616	59.0725	17.3562	2.83441	116.12	0.0564178
RT_50_WE	0.21288	2.60097	1.907	2.29114	151.142	63.7382	33.7155	0.939981	173.591	0.0738315
RT_50_WE	0.345142	5.73057	1.31661	3.00478	137.94	83.1784	32.5464	1.0195	169.393	0.134439
RT_50_WE	0.250001	10.6883	4.50494	4.62291	354.496	101.967	45.8499	2.29148	321.428	0.131135
RT_50_WE	0.197779	11.7875	1.27419	2.52544	96.1251	69.3165	24.2738	1.99536	224.201	0.125424
RT_50_WE	0.246216	13.8482	2.3851	4.81412	219.629	125.458	49.721	2.10087	249.869	0.146562
CT_50_WE	0.125596	19.4325	2.92509	2.29853	10.244	66.9126	19.6708	6.28982	42.8163	0.104601
CT_50_WE	0.118456	18.2392	5.83561	1.81113	7.68976	60.7973	20.0992	12.5875	119.619	0.0264531
CT_50_WE	0.248165	19.1256	0.900432	2.91283	43.7486	73.7568	32.7662	1.72846	23.7781	0.121565
CT_50_WE	0.167021	18.7954	12.8577	1.23975	8.7495	74.6429	19.8954	17.8575	205.199	0.0108713
CT_50_WE	0.304989	32.8371	8.71673	3.17901	15.2687	106.823	33.7235	10.5998	71.0692	0.0460739
CT_50_WE	0.195411	27.3851	2.09193	2.34661	13.1233	80.2977	39.4657	2.48419	14.2851	0.0928238
RT_500_WE	0.289532	5.85686	2.19033	1.50817	61.48	62.7929	24.7689	2.8716	202.541	0.0974475
RT_500_WE	0.272407	9.82276	6.17225	5.11072	243.648	90.7224	34.5298	2.6093	277.37	0.199085
RT_500_WE	0.226111	6.22546	5.53598	2.85489	228.63	81.3523	43.7111	2.17198	208.441	0.0882141
RT_500_WE	0.185899	15.6579	3.41914	2.58815	67.0832	71.1767	26.2397	4.584	188.065	0.127101
RT_500_WE	0.156379	4.87376	1.20765	2.35374	102.757	56.4127	37.921	0.788702	160.321	0.0316126
RT_500_WE	0.298556	7.74598	1.96289	1.88406	113.839	75.724	30.3547	1.8988	222.577	0.076706
CT_500_WE	0.227311	13.793	8.36195	1.49285	30.1757	68.9092	27.1498	32.2873	470.437	0.0257967
CT_500_WE	0.361795	30.2302	17.1516	1.96116	22.2976	86.3539	19.7246	21.4256	198.057	0.0234226
CT_500_WE	0.160759	27.8927	1.6767	3.37741	46.3849	58.7163	16.5023	3.10521	48.0574	0.102067
CT_500_WE	0.266356	23.1486	4.50527	2.63415	23.385	62.2828	14.2211	19.9514	208.403	0.0495575
CT_500_WE	0.220594	35.9611	24.2168	2.13852	12.3915	84.6104	27.5675	17.567	102.838	0.0418239
CT_500_WE	0.776895	45.4323	8.37461	5.8398	19.6579	127.115	41.4992	14.6076	104.277	0.0940947

### Sheet: Fig.4+Sup.Fig.4
Sample name	ADCactivity_nmol_gFW_D5Trp
Buffer	0.186606
Buffer	1.41797
Buffer	0.87606
GFP_0.05	0.92215
GFP_0.05	1.12151
GFP_0.05	1.92311
GFP_0.1	1.54394
GFP_0.1	1.48709
GFP_0.1	11.1754
GFP_0.5	1.43119
GFP_0.5	1.52464
GFP_0.5	2.08587
GFP_1	2.3116
GFP_1	3.97041
GFP_1	3.55303
mCherry_0.05	0.611613
mCherry_0.05	1.04577
mCherry_0.05	0.888626
mCherry_0.1	1.13668
mCherry_0.1	1.30405
mCherry_0.1	0.836115
mCherry_0.5	1.20856
mCherry_0.5	0.928331
mCherry_0.5	0.857719
mCherry_1	1.72382
mCherry_1	1.28256
mCherry_1	0.98642
ADC1_0.05	94.3709
ADC1_0.05	190.323
ADC1_0.05	127.312
ADC1_0.1	172.485
ADC1_0.1	181.666
ADC1_0.1	231.204
ADC1_0.5	323.71
ADC1_0.5	262.607
ADC1_0.5	244.87
ADC1_1	379.018
ADC1_1	361.659
ADC1_1	371.248
ADC2_0.05	204.083
ADC2_0.05	131.756
ADC2_0.05	65.8701
ADC2_0.1	233.987
ADC2_0.1	179.791
ADC2_0.1	159.381
ADC2_0.5	338.491
ADC2_0.5	256.781
ADC2_0.5	288.041
ADC2_1	387.889
ADC2_1	238.689
ADC2_1	324.388

### Sheet: Fig.5
Sample name	ADCactivity_nmol_gFW_D5Trp
mCherry	4.49238
mCherry	10.5347
mCherry	7.93006
mCherry	11.1759
mCherry	3.7656
mCherry	8.20905
GFP	39.2187
GFP	19.0522
GFP	8.8531
GFP	13.12
GFP	9.94513
GFP	9.75969
SlADC1_WT	1324.58
SlADC1_WT	1751.93
SlADC1_WT	1746.74
SlADC1_WT	891.404
SlADC1_WT	2633.63
SlADC1_WT	2204.75
SlADC1_KA	31.6929
SlADC1_KA	62.8654
SlADC1_KA	44.1369
SlADC1_KA	29.0336
SlADC1_KA	50.9262
SlADC1_KA	42.0259
SlADC1_CA	25.2242
SlADC1_CA	23.8516
SlADC1_CA	35.9269
SlADC1_CA	49.3688
SlADC1_CA	31.8465
SlADC1_CA	28.975
SlADC1_2x	9.3899
SlADC1_2x	11.118
SlADC1_2x	11.904
SlADC1_2x	11.9239
SlADC1_2x	12.2999
SlADC1_2x	9.07091
SlADC2_WT	1633.7
SlADC2_WT	2052.71
SlADC2_WT	2086.7
SlADC2_WT	2220.5
SlADC2_WT	2008.91
SlADC2_WT	2402.06
SlADC2_KA	41.6125
SlADC2_KA	37.007
SlADC2_KA	28.8613
SlADC2_KA	30.669
SlADC2_KA	25.6372
SlADC2_KA	54.5392
SlADC2_CA	19.5009
SlADC2_CA	16.3086
SlADC2_CA	32.7258
SlADC2_CA	30.2499
SlADC2_CA	15.2234
SlADC2_CA	26.838
SlADC2_2x	10.3826
SlADC2_2x	12.2794
SlADC2_2x	10.9
SlADC2_2x	10.5644
SlADC2_2x	8.00679
SlADC2_2x	10.3206

### Sheet: Fig.6
Sample name	ADCactivity_nmol_gFW_D5Trp	C13.Putrescine_arg6_nmol_gFW_D5Trp	ODCactivity_nmol_gFW_D5Trp	Putrescine_nmol_gFW_D5Trp
mCherry	10.4738	0.57987	1.52996	97.2611
mCherry	37.8334	1.00821	2.57062	172.544
mCherry	59.6993	0.910001	1.31564	147.83
mCherry	43.6439	1.10811	11.6146	124.085
mCherry	76.5056	1.74416	2.0471	117.982
mCherry	40.673	1.64376	10.451	189.704
SlADC1	3407.92	46.2412	3.40789	945.206
SlADC1	4217.02	47.0438	2.5087	728.944
SlADC1	2981.68	59.0437	3.98935	1352.74
SlADC1	3530.55	51.6056	2.46944	1100.63
SlADC1	3863.18	35.437	1.92936	984.32
SlADC1	4409.27	55.2141	1.62713	1121.49
SlADC2	2392.55	50.5875	1.24712	799.723
SlADC2	2464.91	43.5978	2.49156	1063.03
SlADC2	3123.66	48.7	1.93125	905.327
SlADC2	3328.65	33.2564	1.06258	565.907
SlADC2	1999.06	35.0881	2.0468	990.862
SlADC2	2325.87	47.4421	1.85159	993.753
SlODC1	6.29117	0.472239	140.122	110.115
SlODC1	31.5547	2.10983	115.15	193.091
SlODC1	27.3606	1.53732	133.468	189.039
SlODC1	54.5157	0.996723	71.6153	150.455
SlODC1	46.3869	2.11228	67.8064	171.992
SlODC1	40.7449	1.77415	74.4718	199.059

### Sheet: Fig.8A
Sample name	ADCactivity_nmol_gFW_D5Trp	C13.Putrescine_arg6__nmol_gFW_D5Trp
WT_cold	7.83327	0.115479
WT_cold	8.78432	0.133255
WT_cold	2.83178	0.0160481
WT_cold	2.09089	0.0803338
WT_cold	8.2518	0.0635657
WT_cold	5.23252	0.0815075
WT_RT	0.787473	0.0330218
WT_RT	0.902793	0.000523055
WT_RT	1.88438	0.0580295
WT_RT	0.868005	0.023838
WT_RT	0.677549	0.000618202
WT_RT	0.691023	0.0239463
adc1_cold	0.957107	0.000601575
adc1_cold	1.00817	0.020116
adc1_cold	0.75098	0.123489
adc1_cold	1.46498	0.0246419
adc1_cold	2.29058	0.0463694
adc1_cold	2.34344	0.0129732
adc1_RT	0.498558	0.000712633
adc1_RT	0.326638	0.000532244
adc1_RT	0.434371	0.000674175
adc1_RT	0.336699	0.000559393
adc1_RT	0.266844	0.000448552
adc1_RT	0.556098	0.000712764
adc2_cold	5.11485	0.118698
adc2_cold	4.31274	0.188955
adc2_cold	6.99097	0.203541
adc2_cold	4.3016	0.0630872
adc2_cold	4.88737	0.0275534
adc2_cold	5.23894	0.0795616
adc2_RT	3.35523	0.0823075
adc2_RT	1.19813	0.0443676
adc2_RT	1.35366	0.000651738
adc2_RT	0.806448	0.0205325
adc2_RT	1.10272	0.000721206
adc2_RT	0.852463	0.000718166
odc1_cold	5.82942	0.102804
odc1_cold	7.31927	0.235015
odc1_cold	9.9895	0.145601
odc1_cold	6.33277	0.139711
odc1_cold	7.96825	0.136291
odc1_cold	7.43711	0.102106
odc1_RT	1.38478	0.0407506
odc1_RT	1.84076	0.0182481
odc1_RT	1.71268	0.0414015
odc1_RT	1.83557	0.00943686
odc1_RT	1.78403	0.0172031
odc1_RT	1.48726	0.0610387
adc1adc2_cold	0.261539	0.024501
adc1adc2_cold	0.237255	0.000535926
adc1adc2_cold	0.289655	0.000584807
adc1adc2_cold	0.325628	0.000546907
adc1adc2_cold	0.261538	0.000539032
adc1adc2_cold	0.269475	0.000560704
adc1adc2_RT	0.31789	0.0314482
adc1adc2_RT	0.33971	0.0540857
adc1adc2_RT	0.299569	0.000769508
adc1adc2_RT	0.288731	0.0316705
adc1adc2_RT	0.246062	0.000583362
adc1adc2_RT	0.36246	0.000822092

### Sheet: Fig.8B
Sample name	Agmatine_nmol_gFW_D5Trp	Putrescine_nmol_gFW_D5Trp	Ornithine_nmol_gFW_D5Trp	Acetylputrescine_nmol_gFW_D5Trp	Arginine_nmol_gFW_D5Trp	Spermidine_nmol_gFW_D5Trp	Spermine_nmol_gFW_D5Trp	Citrulline_nmol_gFW_D5Trp	Glutamine_nmol_gFW_D5Trp	Cadaverdine_nmol_gFW_D5Trp	Lysine_nmol_gFW_D5Trp
WT_cold_stop	0.321232	76.6812	5.09412	2.02013	7.3987	43.5632	23.8178	85.9877	726.917	0.000518116	1.27923
WT_cold_stop	0.250386	58.1999	4.4722	1.98154	18.3683	37.4708	15.8386	115.365	1368.38	0.00052813	1.61555
WT_cold_stop	0.243755	66.8113	3.83605	2.37855	11.5868	39.8628	32.3295	40.3829	355.307	0.00054629	2.66262
WT_cold_stop	0.250173	47.7993	3.31086	2.17627	8.46297	40.6583	25.0119	27.9209	251.394	0.000530926	2.89727
WT_cold_stop	0.360768	48.2243	7.38055	1.91387	26.472	46.8792	41.7405	127.062	1239.53	0.000589972	1.69204
WT_cold_stop	0.214088	70.1638	5.80039	2.53173	9.54743	53.4303	32.354	82.9618	857.708	0.000678566	2.17684
WT_RT_stop	0.302053	18.3949	0.986188	3.26316	35.1773	48.1075	42.9264	4.40792	736.767	0.000746547	7.92833
WT_RT_stop	0.156389	11.3782	0.414879	1.70207	41.3399	38.2362	33.1585	1.75665	592.215	0.000548347	8.01683
WT_RT_stop	0.245482	20.2804	0.481992	3.51047	74.5258	62.87	35.6463	3.86562	1217.31	0.000808305	15.5922
WT_RT_stop	0.19234	10.4157	0.97506	1.7981	40.8611	32.9276	33.4501	2.0789	897.863	0.000593825	7.79692
WT_RT_stop	0.185356	20.1803	2.69905	2.57523	41.3737	49.8411	27.3532	8.70558	775.445	0.000625359	8.92387
WT_RT_stop	0.185798	18.9571	1.49043	2.52947	59.4636	43.8116	34.4484	7.86326	821.031	0.0223041	11.0542
adc1_cold_stop	0.14937	42.1197	1.85865	2.10302	6.50231	34.4009	43.5999	24.3062	196.63	0.000538271	1.81989
adc1_cold_stop	0.122369	29.1033	1.7601	1.71523	9.80134	40.5661	46.6697	38.0779	329.439	0.0122172	1.81483
adc1_cold_stop	0.14489	24.106	1.00915	2.16397	7.91764	38.1205	37.1439	18.4885	185.72	0.000551752	1.8903
adc1_cold_stop	0.166755	59.258	3.08237	2.31413	48.9792	51.2557	26.8915	143.235	2243.26	0.000627135	1.78232
adc1_cold_stop	0.198268	51.3296	2.7856	1.90407	26.1213	47.272	31.3861	123.849	1472.43	0.00050721	1.24469
adc1_cold_stop	0.154976	44.8896	1.93499	1.46565	8.73628	35.6468	33.2351	64.773	749.09	0.000464696	1.04045
adc1_RT_stop	0.187275	12.747	0.979993	2.51875	91.7909	51.2866	46.8385	6.2448	791.382	0.0730712	14.8139
adc1_RT_stop	0.121305	2.31068	1.24733	2.05464	103.047	39.1969	58.4001	5.18447	878.66	0.00069957	10.5355
adc1_RT_stop	0.180754	9.92755	1.04924	2.40335	73.1993	48.1444	45.4981	8.05713	730.29	0.000773777	12.4036
adc1_RT_stop	0.128362	3.32316	1.06783	1.58252	51.1341	28.68	54.8609	3.82202	563.554	0.0387443	5.57911
adc1_RT_stop	0.210904	1.95816	0.841994	1.76943	37.9898	34.7992	32.0628	2.44864	574.849	0.00054078	4.87837
adc1_RT_stop	0.281733	8.91144	1.03055	2.97997	107.702	39.8129	52.1196	4.78492	970.59	0.00074949	14.0979
adc2_cold_stop	0.278051	60.1289	5.64832	1.68115	13.1092	46.2495	32.9862	69.554	592.56	0.000513484	1.46548
adc2_cold_stop	0.113393	53.2319	2.05348	2.46995	3.59896	42.5438	15.4057	12.9354	220.581	0.000614262	5.16778
adc2_cold_stop	0.252314	126.157	3.85381	1.98876	19.4028	53.0094	27.3823	73.3192	693.195	0.000557231	1.23594
adc2_cold_stop	0.165868	73.2469	3.12241	1.88887	5.32831	43.6627	25.6668	36.1468	433.894	0.000607354	2.09416
adc2_cold_stop	0.256272	100.844	3.95944	2.73754	31.4305	55.1491	25.8116	91.5534	1182.06	0.000594599	1.25698
adc2_cold_stop	0.211189	72.7926	1.93574	2.53544	5.20558	48.1765	22.2264	12.7636	222.328	0.0342527	8.32193
adc2_RT_stop	0.193449	21.6701	1.47824	4.0248	21.8859	49.2532	26.009	4.83178	491.813	0.156613	6.99086
adc2_RT_stop	0.233336	22.1262	0.765803	2.14818	90.689	43.2553	45.4869	7.18516	975.399	0.0205797	11.2463
adc2_RT_stop	0.166235	25.3215	1.22244	2.43344	87.767	51.0508	35.1712	10.7808	929.172	0.0876955	10.6794
adc2_RT_stop	0.132255	25.5293	0.850977	2.32449	50.8716	53.9108	43.2101	5.06095	691.335	0.0263242	7.81509
adc2_RT_stop	0.13604	15.7124	1.38837	2.08183	67.0231	41.2064	50.608	7.7485	718.566	0.0705227	12.3562
adc2_RT_stop	0.186089	17.8846	1.4864	2.73665	91.6321	54.7402	38.7608	10.9014	1159.71	0.0596442	14.1686
odc1_cold_stop	0.166434	39.145	4.16227	1.7485	8.98934	37.3161	28.6512	52.7053	395.305	0.000470154	1.25296
odc1_cold_stop	0.426333	106.201	11.3304	2.48113	33.2676	63.17	38.4449	153.336	1699.22	0.000663759	1.83264
odc1_cold_stop	0.239322	72.7762	7.73248	2.43031	43.6238	44.9113	26.4304	109.032	1757.13	0.000699772	1.80821
odc1_cold_stop	0.591911	34.8875	6.77298	1.73726	8.16975	42.5934	31.9516	59.2055	563.449	0.00052708	1.13006
odc1_cold_stop	0.313701	130.937	8.19718	2.42941	37.1647	49.5549	31.7247	163.209	2440.28	0.000572029	1.94318
odc1_cold_stop	0.155505	44.945	4.1943	1.5359	7.40635	40.7096	35.3477	61.6146	830.75	0.00056322	1.46437
odc1_RT_stop	0.215568	15.8295	0.699854	2.12593	78.9787	46.2039	40.9905	5.68944	606.269	0.000676187	15.9107
odc1_RT_stop	0.150584	5.80901	0.957542	1.74021	66.3661	35.0957	27.4997	10.8579	407.912	0.000607192	11.6034
odc1_RT_stop	0.157765	6.88682	2.16288	1.61434	55.6238	38.4038	39.733	5.25055	525.744	0.000601469	8.00555
odc1_RT_stop	0.136099	10.1557	0.743377	1.95262	64.5362	39.9026	34.4705	6.83202	543.923	0.000590451	9.41178
odc1_RT_stop	0.209228	9.77584	0.929393	2.08138	63.6233	34.7662	37.7724	5.84244	490.628	0.0005737	11.6576
odc1_RT_stop	0.218425	14.5885	1.20654	2.78282	85.7594	39.9674	42.2154	5.56811	600.517	0.000671044	11.5554
adc1adc2_cold_stop	0.104695	26.3349	2.78031	0.824553	118.758	47.7014	51.4742	107.806	2265.51	0.0437862	2.81067
adc1adc2_cold_stop	0.0645215	12.5057	1.96972	0.590917	30.6376	47.2676	33.6355	68.6879	2169.59	0.0670631	1.44061
adc1adc2_cold_stop	0.106869	17.9925	2.9067	0.846844	99.6533	54.4962	52.391	91.7587	1539.23	0.056172	2.57154
adc1adc2_cold_stop	0.0568221	7.76889	1.48369	0.689676	41.921	34.5427	41.5197	91.0359	2264.86	0.0522795	1.748
adc1adc2_cold_stop	0.0828338	20.0905	1.37401	1.16487	60.0878	47.8497	26.0733	62.8921	1367.04	0.0737075	2.39819
adc1adc2_cold_stop	0.0794677	24.4466	3.16028	0.937327	73.94	55.1341	65.916	87.7148	1965	0.0696606	1.8491
adc1adc2_RT_stop	0.128536	18.3613	1.08663	1.18316	119.522	43.6924	50.9035	7.10043	1292.46	0.12733	10.3198
adc1adc2_RT_stop	0.144849	6.47669	1.05916	1.53312	140.899	43.5514	45.8487	3.05592	1340.48	0.25278	18.7812
adc1adc2_RT_stop	0.101215	1.92437	0.950032	0.872382	125.118	37.3936	41.2896	4.8535	1145.85	0.0406886	12.9169
adc1adc2_RT_stop	0.121573	10.8096	1.22767	1.05359	143.614	44.0387	43.1684	4.56843	1315.41	0.11294	14.6141
adc1adc2_RT_stop	0.110088	27.2562	0.864118	1.09025	96.2651	43.9077	55.3985	10.1701	1470.91	0.121785	11.7248
adc1adc2_RT_stop	0.170128	23.8374	1.0047	2.57267	134.372	56.2915	48.0014	5.22753	1365.79	0.22107	20.0411

### Sheet: Sup.Fig.2
Sample name	ADCactivity_area_withHFBA_norm.D5T.FW	ADCactivity_area_withoutHFBA_norm.D5T.FW
RT_50_SN	5290.22	4361.01
RT_50_SN	1589.2	1817.76
RT_50_SN	2241.33	2623.43
RT_50_SN	1470.2	1401.37
RT_50_SN	1747.29	2312.71
RT_50_SN	4147.97	3172.17
CT_50_SN	11386.3	16671.8
CT_50_SN	9419.48	12017.5
CT_50_SN	6419.35	5864.93
CT_50_SN	14834.9	17732.4
CT_50_SN	22520.3	25986.4
CT_50_SN	8495.87	13782.7
RT_500_SN	36725.3	55918.7
RT_500_SN	8743.96	8985.21
RT_500_SN	16003.7	19007.5
RT_500_SN	10606	10321.5
RT_500_SN	14354.6	17240.4
RT_500_SN	22466.5	20698.2
CT_500_SN	50634	67824.3
CT_500_SN	125729	207680
CT_500_SN	44479	43207.8
CT_500_SN	79234.8	143398
CT_500_SN	137265	162635
CT_500_SN	79336.6	92752.5
RT_50_WE	2008.02	3213.99
RT_50_WE	659.676	922.631
RT_50_WE	1360.63	1682.99
RT_50_WE	748.599	664.61
RT_50_WE	949.777	873.628
RT_50_WE	1199.87	1108.94
CT_50_WE	6254.26	5686.72
CT_50_WE	6765.59	5539.18
CT_50_WE	2917.82	4048.51
CT_50_WE	10219.9	7335.21
CT_50_WE	10586	9693.11
CT_50_WE	5795.21	5988.77
RT_500_WE	30740	38806
RT_500_WE	5541.81	6310.34
RT_500_WE	7662.98	6030.27
RT_500_WE	7445.16	10479.5
RT_500_WE	7433.47	6909.9
RT_500_WE	19462.6	26420.2
CT_500_WE	57890.4	60407.4
CT_500_WE	87169.8	97336.5
CT_500_WE	14845.7	25652.8
CT_500_WE	80768.1	71525.5
CT_500_WE	96476.1	92768.1
CT_500_WE	85465.9	103112
